# A spatiotemporally resolved single cell atlas of the *Plasmodium* liver stage

**DOI:** 10.1101/2021.12.03.471111

**Authors:** Amichay Afriat, Vanessa Zuzarte-Luís, Keren Bahar Halpern, Lisa Buchauer, Sofia Marques, Aparajita Lahree, Ido Amit, Maria M. Mota, Shalev Itzkovitz

## Abstract

Malaria infection involves an obligatory, yet clinically silent liver stage^1,2^. Hepatocytes operate in repeating units termed lobules, exhibiting heterogeneous gene expression patterns along the lobule axis^3^, but the effects of hepatocyte zonation on parasite development have not been molecularly explored. Here, we combine single-cell RNA sequencing^4^ and single-molecule transcript imaging^5^ to characterize the host’s and parasite’s temporal expression programs in a zonally-controlled manner for the rodent malaria parasite *Plasmodium berghei* ANKA. We identify differences in parasite gene expression in distinct zones, and a sub-population of periportally-biased hepatocytes that harbor abortive infections associated with parasitophorous vacuole breakdown. These ‘abortive hepatocytes’ up-regulate immune recruitment and key signaling programs. They exhibit reduced levels of *Plasmodium* transcripts, perturbed parasite mRNA localization, and may give rise to progressively lower abundance of periportal infections. Our study provides a resource for understanding the liver stage of *Plasmodium* infection at high spatial resolution and highlights heterogeneous behavior of both the parasite and the host hepatocyte.
