## Supplementary Table 4 for "A spatiotemporally resolved single cell atlas of the *Plasmodium* liver stage"

### Sheet: Sheet1
Table S4 - Probes used in this study
Sequences of the smFISH probes libraries used in this study
Mouse genes
	Alb		Apob		Cdkn1Aa		Cxcl10		Ftl1		G6pc		Mdm2		Mt1		Spp1		Sqstm1		Fasn
	ctcactcttgtgtgcttctc		ttttccaggacttcatcttg		acatcaccaggattggacat		tggctcgggatgtctctcag		cttttaacttcgaccctgag		cccaaagtcatggagaatgt		gaggtacacttccaatagtc		acttttcgggcggagtgcag		ctctcatccttagcaaggaa		cggtctaggtacggacgaaa		tgcttggtcacactggaaac	cagcaatgtgggggcaattc
	aatcattataccgatgggcg		atcgagttgcatcttttgga		cacgggaccgaagagacaac		gatggggaggcttccggaag		ggtatctacaggtgtagagg		tggagatagcgagtcgactg		gggaggattcatttcattgc		gcgtccttggcagagccgag		gagtcaatatttgtgtgcct		accgtgaacgacgccataac		ggagcacaaggaacgcgcag	actcggcagaagatgtgcgg
	aggcctttgaaatgttgttc		ctctaccttacagttgatct		catgagcgcatcgcaatcac		aggatgaggcagaaaatgac		taattccagctcatttgcac		ctgggagtcttggtaattca		catcttttgcagtgtgatgg		cagcccacgcatagtcacgc		caccaccaagtcaccaataa		gcggaagatgtcatctttca		ctatttaaaccgcggccatc	ctcaccaggttgttgacatt
	tactgggaaaaggcaatcag		acctctttaagggtacactg		gacgaagtcaaagttccacc		ttgagtcccactcagaccca		atgctctcttagttgcttta		acagacacaaggatgaacca		gaagccagttctcacgaagg		ttgcacccagcaggcggttg		tctcatggtcgtagttagtc		tgagcacatggtgggcgatg		ctctggaggcagacgacaag	cacagtgcttcctggaagag
	atcgtatgagcatttctgga		ggtatccaggaacaactctt		cagggcagaggaagtactgg		ccgtccttgcgagagggatc		ttccgatgtttcacactgat		tagaaggcgttcctcaggtc		ttatctttccccttatcgtc		gacgagtccgggcgcaaagg		ggcaaaagcaaatcactgcc		catcacagatcacattgggg		gacataccggctatcaccac	ttcaggacagcctgcaacag
	ttcctgcactaatttggcat		tcaatcagctgtggcaagag		agtgcaagacagcgacaagg		atatggatgcagttgcagcg		gagcagacttcaatgttgca		tgcccacagtctctttaaga		ggctttttcagagatttcca		cctgccctctttatagtcgt		agaatcagtcactttcaccg		cacactgcacttatagcgag		cagaactcctgtaggttctc	caagggaatgatggtgcagc
	caacacacgtctttgcaaag		acactgaaccaaggcttgta		aaatctgtcaggctggtctg		cattctcactggcccgtcat		tcggttgtcacatctttgat		aatacgggcgttgtccaaac		cacatccaagccttcttctg		cgtggtgacgcttagaggac		catgtggctataggatctgg		agccagcggctatgagagaa		cacaccaccaatgaggttgg	tatctttatgatccctcttc
	ctccaaaaagagtgtgaagg		ccatcaggtaggtgacaatg		caatctgcgcttggagtgat		atgatttcaagcttccctat		caatgagagtggcagtgagg		ttgctgtagtagtcggtgtc		cattctctgtcagctttttg		gaaggtactcaggacgttga		ggagattctgcttctgagat		aagtgtccatgtttcagctt		tgtcatcatctgtgaccatg	gccaaggttggtgagaaaga
	tttggaatggcacacaactt		tttcaacaggtaaccagcga		agggttttctcttgcagaag		tgggcaggataggctcgcag		aggacacggacttttcgtag		ctttattataggcacggagc		ctcagcacatggctctttag		ggagctacggagtaagtgag		ggaattgcttggaagagttt		ttgacattgggatcttctgg		cgcttgggtaatccatagag	ttgacattgatgcctgtgag
	cagccagttcaccatagttt		cattacttgttccatggttc		ctgacccacagcagaagagg		tcgtggcaatgatctcaaca		tgcaagtgaggacttgtctg		tctcacaggtgacagggaac		gaatagtcgtcactctcctg		cattccgagatctggtgaag		cacagaatcctcgctctctg		tggaactttctggggtagtg		aaaggaggcgtcgaacttgg	atgtgaggggagatgagagg
	tttcgggctcttgttttgta		gaggaagggttcttcatcag		aggccgaagatggggaagag		ctctgctcatcattcttttt		tgcagaagtcatacctttct		acatagtatacacctgctgc		atgctgctggaagtcgatgg		tggtgcaagtgcaggagccg		attcgtcagattcatccgag		ctgagtgttactcttgtctt		acttccaacagcagccgaag	tttgggaagtcctcagcaac
	ctctggcctttcaaatggtg		atgtgagatgccacgaagtt		aagacacacagagtgagggc		gctttcattaaattcttgat		ctgggatccaggataaagga		cggatgtggctgaaagtttc		cttcaactctttcacgcttt		cagttcttgcaggcgcagga		catcagactcatccgaatgg		gtttgctgacttccgaagag		atccacaattgcttcatagc	actcaggactggcgtcgatg
	tagtgtcccataaaggtggt		actgagactgggtcgaacat		gcagcgtatatacaggagac		tttagaccttttttggctaa		gctaaccgtcttatttgttc		tgagacaatacttccggagg		attccacactctcgtctttg		tcttcttgcaggaggtgcac		ttgtgtactagcagtgacgg		ttgctctgtcagagactgag		gagtgaggctgggttgatac	tcaatgcagtggtctaccag
	gatgtcttctggcaacttca		gttgttttcagcaagctttc		agtttggagactgggagagg		ttcactccagttaaggagcc		gcatggttctgttgttaact		aaagtccacaggaggtccac		atggcattcagggagaagct		ctgggcacatttggagcagc		cgattggagtgaaagtgtct		atgtgtccagtcatcgtctc		gtctcgggatctctgctaag	aaataccacaggggtctctt
	attgtactgctcagcatagt		acaatgggcatgattccatt		taccgtcctactaatttagg		agcaccggggtgtgtgcgtg		ccattttttgcttgctgata		cacaccatctcttagctttc		ctggcagatcacacatggtt		cggcgcctttgcagacacag		gttggggacatcgactgtag		gactggagttcacctgtaga		aatgcttggtcctttgaagt	ggcctgatgaaacgacacat
	cacaacactgggtcagaatc		ttagctcttttcctaggatg		atagaaatcccccacactaa		ctctctgctgtccatccatc		ctgtttcctggtcctaaaat		aagggtgtagtgtcaaggtg		gtgaacaatgcagccatttt		gcacagcacgtgcacttgtc		tccataagccaagctatcac		tgaggggtctagagagcttg		ctggtaggcattctgtagtg	ttcctgtcttgggtagtata
	atgagaccaatgctttctcc		ccttctgcttgaactaggaa		ggttgggaggggcttaaata		aaaggggagtgatggagaga		acaggtagtctgtctttact		cggtacatgctggagttgag		acatgaggtgtccagtcttg		gcagcgctgttcgtcacatc		aactcctagactttgacctc		ggtgggagatgtgggtatag		cagcttcatgaactgcacag	ttcccacaggtacacttttc
	cacttcattctctgacggac		cctggaattaggacttcact		tcctccggtataggaaacac		taggactagccatccactgg		ggtgggtgatttcttaatgc		gagcaacttgctgagttctc		gcttctttgcacacgtgaaa		gtccgatactatttacacgt		tcatctgtggcatcaggata		tgggagagggactcaatcag		atcaaaggatctgcaggtgc	gggtggtcgaataacttgga
	tccaaacttctgcatactgg		atgtccaggatgagtttgta		gggttgatatcagtaggact		tgatgtgaccacggctggtc		agatcttgagttcggtcatc		caatgcaggcgaagcggaat		gcacaatcatttggattggc		tgtataggaagacgctgggt		tcttcatgtgagaggtgagg		cttcatccgagaaacccatg		gacaatatccactccctgaa	gagaccgatgcagactcagg
	gaatgtctggctcagacgag		acctcagtgattttcttgtt		gttgggtgaaacggatgcag		atcctgcaggaggagtagca		caggaggttaaccacattca		atgcaggaggaccaaggaag		caggtcagctagttgaagta		ggtttagtaaacagggtgga		gagggactccttagactcac		aattcttggtctgtaggagc		actgctacaacagcctcaga	cataatcatagccacgcagc
	tttctgcaaagtcagcattg		attatcgtaacgccatgtca		agaagtggcaaggaaccagg		tcaggaccatggcttgacca		ctcttgaggtagttggacag		aagatcaactcaacctggga		atgttgtctaatttgggggt		cacgtactcggtagaaaacg		cgttgttgtcctgatcagag		gcttcgaatactggatcgtg		cagggacttcttagtcagca	ttgttcaccttcaagggtgg
	tcaggtctgttgccaatttg		tttttggtatccacattggt		ctattcaggtctgaggatca		tgcttcggcagttacttttg		aatgcactttctggaggaca		gcgctcttgcagaaagacaa		actaagacagttttctggct				atccagctgacttgactcat		cagcactatcacaatggtgg		gcattcagaatcgtggcata	attgtgtccatgaaggtcac
	cagcactccttgttgacttt		catctgaagccatgtgtttg		agtcctactcatttttccaa		agaccagcccttaaagaatt		tttctccacaagttcagcaa		gacagatgcaaagggaactg		ccatatttactctccaggat				gctctctttggaatgctcaa		tacaagacaaagggggtggg		tgctgccatctgtattggtg	agaacccagaatggatacct
	acacatgtacttggcaagtt		ccattttcaggaggttcaac		ccttagaggtgacaaggaga		ccagccacttgagcgaggac		agtatgtgaagccactgttt		gctaggcagtatgggataag		acagccaatgcaaattactt				tatcgatcacatccgactga		tatctatagaagccctgctg		gggaatgttacaccttgctc	gtaggtagctgtagactctg
	cagtttgctggagatagtcg		aacaggtcaaccacagagtc		tgtgactgcttcactgtcat		tcgcacctccacatagctta		ccttgaaaaggtcctcagag		actctgcatgccttacaaag		ggagatggaaaggacttctc				ctcttagggtctaggactag		aagaatgccaagacactggg		ttgttcttggacttctccag	tggcagggtcgatatagatg
	tcaacagtggtttatcgcag		tctacgtggctgactttgaa		cgggatattacggttgagtc		gacgagcctgagctagggag		agctcctcaaaggttttgat		gcatggcggttgactttaaa		aggaaggtccaccatcatct				tcagatacctatcatcttcc		acattcccacctgaagattc		ccatgggcttcaatatactc	ctgtacaccttctgacggtg
	ggtcctcaacaaaatcagca		tgaactgtccatcaaccttg		cttcacaggtctgagcaatg		agagctcaggtaaacttaga		tagtcctcaaacatggaggt		atgggtttcagaggctttag		agtacttctgtagcccttga				gttagtattcctgcttaacc		cctattgcctgaaaaggcat		cgagtaatgccattcagttc	tgtcacatcagccacttgag
	tcagcatagttcttgcacac		cttgaatatgccatcttgca		caggagtggcaaaggggatc		gtagtcttacatctgaaata		ttgcttttactcgctattct		agaaagacagggctaccagg		acaatccttcacatagtctt				agactaagctaagagcccaa		caaaactctcctcatgcact		aattaacagaggggcctggc	ataccaccagagaccgttat
	attcatacaagaacgtgccc		tcagatttcagagtcagctc		caaaatagaggggcagctgg		tcgtccttacaaacttaaat		acaacaccacggagttgtag		caccttttggttaagatagc		tcacttacataccaccagat				gttacaacggtgtttgcatg		ttctcaggcgtcagcatatg		ccatgttggatttggtggag	cgtctgtagtcttgagatgt
	acagagtaatcagggtgtct		tgcactttgcgtagagaagg		agcagatcaccagattaacc		cttgggaagatggtggttaa		gtggagcggaataggtgtaa		tcagggaaccatccagaatg		gctggaaaataaggcgtgtg				cattaaaatgcagtggccgt		aatgctggcggcaagagcag		gataacagcaccttggtcag	aacttttccaaggtggggac
	ttagcaagtctcagcaacag		ttaattttgtctgtgcccaa		agtatggggtgggggaaaag		tttacacatacattttcagg		ttcacacgtcactaactggg		caggaggctggtaagcgaat		cacccctatgacaaaaagct				tagactgttacagtttctct		aggaattctggactgctggt		gttgtggaagtgcaggttag	ctccatgtgcggtgtgaaaa
	taggctcttctacaagaggc		ccatcacgtgcaatctttag		caagtgcctagatatgcctc		gtacagtcgttcattaaata		catgagctaatgggcttact		tgggcttgctcttctgtatc		ttcaacctgggacaaactgc						aaggaaacacgggttgtcag		caaatgagttgatgcccacg	gttgagctgcaactggcaag
	acagttggttttgaccaagt		tgtacttcaagttggtggtc		atatacattcccttccagtc		aatacattaggaattctact		aagattaactgtggttcccg		ttctcagttgggatctctag		gaggcaaaaaggcgcttcta						gcagttgtactaatcacttt		tgaacattggagcctccgaa	actgatcagagggtcttctg
	ctccaagcttctcgtaaaga		caaatcattggacagcctca		agggaatcccacttagtgta		catacttgatgacacaagtt		cttactaggccaaactggac		aagattctgcaccgcaagag		aaacataggcaaccaccagg						acctttcactcactatggac		tgtgttgggctggaggatga	gagtagacaagttctccagg
	aatggcattttggaatccat		gcttatagaacttgtctcca		tggagctgcctaaggtaaga		aaactttaactacccattga		aattacacatcacctgctgt		atctggtttgctcgatacat		aaacctagcctaagtacagg						atgaattctccattccctag		cagcaaatggggaagggcag	ccgggattcgggaatacaag
	ctttctgggtgtagcgaact		aggtgccagagaaaagtgga		cacacaccatagaatgctct		ggtattggacggttttaaaa		ccccagacaaggtatgaaac		actgaagccggttagacata		cagtctttctgaatgggctg						gataagatccttcattcggc		caatgtcattgagcatgctc	tgtattccagttgtagcatg
	aagtgtacaacacttggtgc		tctttagtgttgtaggcttc		gggagaagtcactgagaacc		ttgaatgttacataatacaa		aagcagctattcatcgtctg		ggctactcattacactagtt		tcactttatccatgttctga						agagtggccattagaaaggg		caacacctagcacagtgtaa	ttggtctgaacatccttcag
	caaggcagtctctgatcttc		acctctaagccattaaggac		tccttgtacaactgctacta		tttcaatacagtacattgtc		cccggtcagagaattaagtg		agcagaattaatcgccttta		gacgagtcatcttagaatga						cctgtgctttaagcattaac		caggatagactcacggaagc	caccagaaggtcaagggcac
	tgcagacagatagtcttcca		ctggttcttatcgtacttca		gagaaaggatcagccattgc		tacattttgggtctcttact		tttcataggctccaaagcta		tgtacagtggagactatctg		accaggagattaatctacat						tcagaggaagctacatgggg		cagcagatctgacactttca	agggtggctaatgcacagtt
	ctcactggggtcttctcatg		aatgggaggttgatggtgtg		ttgacacccacggtattcaa		atgtcagttattattacttt				caagcacacagtgtgatttt		caatcaaagggaagaggcct						tacaggttacttacaaacca		atcaaaggtgcgctcatctg	aagggcatgtcctttgagca
	tacagcacttggtaacatgc		cgcgtatgtctcaagttgag		ggagtcagacccactaagtg						tcaccactaccatacaggaa		tctatacttagacgtgaccc						ggttaaagtgcatatgccat		caatctggatggcagtgagg	tagtgccttcctcgagaaca
	caactgtcagagcagagaag		ggatccaagaggtgttacta		agaaacagggatgtttgggg						gagaaggtggtgtgagagac		cctctaccttacagttttat								cacagaagtcagtaggtcga	tagaaggaccttttaaggcc
	actctttggggacatatgtt		ctgagtttctgaagaggctc		taagggtagacagtccagac						ggaggagaaaactgtgacgt		aatacaaagctatccttcgc								aatgatgccgtcaggtttca	gcacaggaacagcgcagtac
	aaggtgaaggtctcagcttt		attctctgagtcatctcacg		aatacatgttcttggggtgc						gccagggaacaagtggagaa		ctctgaagctttaacgcaac								agagacagccatctgcatag	cactggaagctggtatcctc
	cttcagttgctccgctgtag		cagggaattggagactgtgg		gagtggagacagggagggag						aaacagttgcctaccagaca		ctcctattcaaatgctgtca								cagtaagctgcaagcacagc	agagtgctcttcagagagtc
	tgcaacatgtatccaggaac		agacaagaagtgctccagtt		ttctcgtgagacgcttacaa						cttaaccctacaaaagcacc		taaatcgggactgaagctgc								tgggcatctttgatgcactg	gagacaattcaccaaaccca
	gagaagcaggtgtccttgtc		gtcagacatataggtgacca		tgtgaggactcgggacaatg						attttgcccaagatctcaga										ttagctgctccacaaattca	acagcaggatacaccgaatc
	ctagtgacaaggtttggacc		attgctctgcaaagtctgtt		tttattgagcaccagctttg						aagaatcctgggtctccttg										ttggcaaacacaccttcttg	tgagatgtgttgctgaggtt
Plasmdium genes
	18S -PBANKA_1245821		BIN3 - PBANKA_090330		ELOA - PBANKA_082090		FABI - PBANKA_122980		LCMT - PBANKA_130360		LISP1 - PBANKA_102460		LISP2 - PBANKA_100300		SAMdMT - PBANKA_140480
	tgcatatactttcacttgca		tcaaaaacacaaatagccat		cccctttcctgggatccaat		actattagctttttatacat		ggatgattctgcataatcca		gccaaaattcgtttcatatt		acttggtgacgatatattgc		agtttgttataacgtataat
	ctgttttaatgagccgttcg		agcacatcctctgaacttag		catattttattgctagttct		agttaaatattaagatagtt		ttgttccttgaacatttcta		tgcatttcctagtaagttgt		aaaaatggttccctttctgc		agtgcattagctttaaactt
	agcaagtattagctacagct		cttttcatgattttcgctat		gatattgctaaaatcattgg		gtgaaacatgttatcttcaa		ttactactagctgcttcgta		gcgattaactatattgtcgc		aaacctgttaatgtgcctgg		tatcactgatttgtctttta
	acatgctaattactccaaga		ttccattttcacgtttttca		gttatagcactatattcttt		ttttttctcatatccattgt		tcccaattgaatagcagata		aggcttattaacttcagaca		aatatttgtatgggggtccg		gattttcatatatgtcgtta
	gctgataggtcagaaactcg		tgtaagcatattttatgctt		aaatatgcatattactgctc		tcattcgtaaggacgagaat		gcatgtatgggtcatggtaa		tcaagcgacactgattcgtt		acaatgtgcaggttcaactt		acctttacaccttgaataat
	ttaggccaataccctaacat		ctatcctctttacatataac		attcaattacttttgttaat		tcattttgattgctttcaac		tctctccttttaacaaaata		tgttaaacgtttcagggggc		acttgaaaccccacaattcg		tccatgtgggtcaaaattat
	gaatcgaactctaattcccc		atttaatggtatattattat		attaaaaataatgtatctcc		cctacccctgcaataaaaca		caactcgtgaataataacct		ctgggtttgtattgtatgca		agaatcggacaacctttcgc		tatatagggctatttcacca
	ccttagatgtggtagctatt		tgatattccgttatttcaca		aatgatgataactatgcaaa		ccaaccatacccatttgaat		tcgatatattgccttatcgc		cttgcatcttcagacatgtt		catttgtagctgtgatagcg		agtaagaaataatgtttagt
	aattgggtaatttacgcgcc		gattttgtcttttgtttcgt		aaacaatatattacaacagt		tactaagctctttggctata		ccctaatgatttaacaaaca		cgcatactttttgatgggac		cctccatttatcatttcaaa		cctgctcatcaggtattaat
	ttgtcactacctctcttatt		tattacttaatctataatca		tactaactctttttgagagt		aaaattacttttacatttct		ctacctgaactaattcatca		tgtcgtacgttagatgcaca		cctgttcaacaaacatcgga		tgctcgcattcaggtattat
	tttggccttatattgttatt		ttccataattgcatcctata		atacaaaataatgtgcatgt		ataaacagggggccatactc		tccaatccagcccctatatt		gactcacaattgcagttatt		cgcttgttttattaatgcct		acaccctccacatttagaaa
	cctccaattgatttttggga		aaacttaacaaaaaagtagt		ctatgtactattaaatttaa		tctttgtcgaattttccaga		atatatccaaaaaaacattg		attcggataaccatgtccaa		cggattggatacacgctaga		gtcataattaatgtgctgat
	gagcgttttaactgcaacaa		aactattttacatttatatt		accaaaataacaatacataa		cgagtatttgcattcgtttg		tcataaaagtccatttcgta		ttcattactatgtctgttgt		ctacctggggtaatattttc		ctttaacgaaatggtgatca
	caagattctcgccaagtgag		taaaatcgatatctatccca		agtttacgaaatctatatac		ccagcatcaagtggtaaaac		ttacttattaaaaatttgtt		cgtcgtgtatacatccgaag		ctggtgaatcgggattatca		agtcttcattggttttttca
	aggcatgaagatatcgaggc		atcaaagaataatttcaata		aaatatttgtaagcatgtta		tatatcatcataattatcaa		tttcacaatttataagatct		attgtgcttgtattcttccg		cttcgtcattttttttgtgc		gttgtccaaatcattagaca
	agtaacgagaaacccagtga		agaaaaggtaacatatgttt		taaatattcctataaacatt		agctacttcttcaatactat		caccgaactagcatcattta		gccatattttgggtgtcaaa		gcattttttgatatccgtca		cctattggggatttattatt
	ctgtttgctttgaacactct		cattaaatatgtcactttct		ttttttatagcataatatga		tgcacaagcattgatatttt		gtcggtaatgaaaaatcaaa		accattttcattgtcgaagg		gccatcgtattcattatgtc		atatgagtcgctataatttt
	ttgttattccatgctatagt		ctttttcatacaaaagatat		tatataaacattattgtcta		ttctcttccattagctaatg		aacacattcacataaaaata		cgccaatctcctgtttctta		gccgaatctgattgatcatt		gcgagtattactattatagt
	tgtttgtctccagaaaatct		catattcccccaaattatac		taaagcttgcaattgcatta		tgtctaataaacttttttgt		tttcaacttctaaataaatc		gatcatctttactcggttca		gctcatttgcattaacttct		gtcatatattttggtatggc
	tttaggcaaatgctttcgca		atattaaatggaaactcatt		aatgcatatgttaaatataa		tctaaatatccatctcgact		gctttaattaaattatcgct		tgcttttcttcgtgatcttt		ggctgctttttatattgcat		aaatgtcgatttatttctgt
	tcccttaactttcgttcttg		catgttcgaacacaaaaagt		atatatgttgcaacatctcc		ataagaacttttactaatag		gtttttcataagttcactta		ttttttcacgttcattgtta		gggtactaccattcgtacaa		cctattgataatttatcagt
	aacctagtcggcatagttta		attacatcatatttattttc		tcctagtacatgtatggtta		gtttacataaagatattaaa		cgtatacaactatacatgca		gataattcattttgtgctgg		gtgagttactatgtggactt		tttcataactatgtctctta
	aaatccccgaagggaaatct		ccatttcaaaacagaaaaac		acaacattataaatcctata		taatgaaacaacacttcctc		gcggtattggggttaacttg		ctttatcattagtttttcca		ttacagtaattccactaccc		attttatatcgacagatttt
	ttctcgcttgcgcgaatact		tatcaccataatttaagtgt		tttaaaatgtctttactttt		ctttttggctagcttgatat		gtctatcattattgccccaa		tcgctttggtcatttgattc		ttaccagtttgtgcacgata		ggttaatgtgcatccaataa
	ttaaactagtgagtttcccc		tttttaataatttatagact		cactaatacttcaacaaata		ccaccaccatatccaggtac		ttattcctctctgattaaag		gcagttcttatagatgatgg		ttcttcctatcgacctatat		gctagattatttgcaatatt
	atctgtcaatcctactcttg		tctaaaataaaatatccacc		aagataatgtaaatatagat		tgcagcttttgcacttgaca		catttgtaattctaaactgt		accatcatgtacagatgcta		tttcaccattgatttgttcc		tagtttctacattgtatagt
	catcaccatccaagaaatca		atattttatttctctatgat		tgcatttgctcattaaaatt		acactcttgtatcagattct		atcctaatcttttatatctt		gtggctctatacttatacca		tttccatcattcatcttact		aatgtattagctcctaattt
	tcacgaactaaaaacggcca		gtgtataattcattttaagc		aagccatatttgaataatac		tttctacctaaataataagc		tcatttatatacacgttgta		gcctctgtgctattagaaga				ttaaatactgatttggttga
	caggttaagatctcgttcgt		ccttgagcaatattatcaaa		atgttgcaaatccgttaaaa		agtattaattcttatgttat		gtttttcttctgaacttata		tttggagtagtgtactgatt				acacattgcgtttgagaact
	tagagtactcgccgctaatt		tttagaaatattattataac		ataaaaatattgtcatgggc		atttaagtggtcctgcacta		ccattcctcaaattcatcaa		tcccttttttatacgacttt				gcttgaaagtggtaaggagt
	accaatctcccaataaagga		ctgtcttatttatcgaaata		cattttgaatttctttaatt		ttaatagcagtagctgctcg		aataatgattttgcaataat		ctacaccactacaatattca				gaataggctttacattttgt
	atatgcccacataaacgtca		tctttcgaatcagatttaaa		tgtttttctaaaattattcc		cacctgaactgttcatatta		caattaaatgcaaccagtat		gctgtataattttctggtac				tattaactatatatcgtcgt
	ggcatgtcgtaaacgcaaga		atctcttttcctctttccat		aatttgataattttctgttt		gagtaattttgtttatcagt		attagaatgtatatttttat		tactgcagtgcataatttgg				attttggtcttgatattgtt
	gcgaatacatccttactaga		ttgttcgattaaacatacca		ccttttgatttttagtggca		atcaattgcataatcaataa		tttccaaaaactgttttaat		agtgtgtaaggctcgtaatt				cgatagaaacgtattgagca
	tcgttcctctaagaagcatt		tatatctttttataaataca		aattttgttagatttttgta		agggtgcatatttttctgaa				tcatctacaccactatttgg				tccatgaattcattttcgct
	acatcacagacctgttgttg				ttttctctatattttcatct		gtagatagtaattttttttt				tatactttcttcgggttcgt				ggggaatttgatttttgtag
	gtgcagcctagtatatctaa				taggatataatagatgcatt		tgaagcaacagatccaacat				ctccaatattggttgcatca				acaacatttggcaaactagt
	gcactcgttttacatatcag				ctataggtggttttgatatt		tactttcttttgataaaaga				atttcccagatattttgagt				tcgttagcggtatttttgtt
	aggctttaacacctaagcac				tattcttttctcgaaatatt		attgtttgaccagtaactgc				tagtataccctggttttgta				ttttgtagaagtttttacca
	tacctacacttttcagtgga				tgatatatctccattttttt		attcaatccgttatccacat				ggttatttgttccaattacc				tgagaagttgcattactcaa
	ttgcaataatctatccccat				tttgatatacatggggttgt		aatcatcaggcccaaacata				agcttaataatccaactgga				gatgagatattcccattact
	gcattcctcgttcaagatta				agtccataatatattggaat		tatgagtccgaagattgaaa				gttatattttcaggtgcatt				gatcaggaattgatataaca
	cgtagtcagcacaatctgat				tattgcatcattataaactt						tatccagtagcacttatgtt				ccttttcgagggggattaat
	tttcaatcggtaggagcgac				tgccccatgaacgcataatc						caggactatatgcattacca				aaatctgggacatagtcctc
	gatttacggtccttccaaaa				atatttcaataacccatcga						ttagtcctgttaattcacca				atttacattacatgatatgt
											tcgctaactgttctaccata				ggttaatatcccttaattgg
											ttatcccctattgtattatt				atatatagcccaaacgtatt
											ctctgttaacaagagcatca				tcaatagggataatttcctt
											tcagcatttcgtattttgca
											ggatcacattcaggatatat
